# *C. elegans* “reads” bacterial non-coding RNAs to learn pathogenic avoidance

**DOI:** 10.1101/2020.01.26.920322

**Authors:** Rachel Kaletsky, Rebecca S. Moore, Geoffrey D. Vrla, Lance L. Parsons, Zemer Gitai, Coleen T. Murphy

**Affiliations:** Department of Molecular Biology; LSI Genomics, Princeton University, Princeton NJ 08544

## Abstract

C. elegans is exposed to many different bacteria in its environment, and must distinguish pathogenic from nutritious bacterial food sources. Here, we show that a single exposure to purified small RNAs isolated from pathogenic *Pseudomonas aeruginosa* (PA14) is sufficient to induce pathogen avoidance, both in the treated animals and in four subsequent generations of progeny. The RNA interference and piRNA pathways, the germline, and the ASI neuron are required for bacterial small RNA-induced avoidance behavior and transgenerational inheritance. A single non-coding RNA, P11, is both necessary and sufficient to convey learned avoidance of PA14, and its *C. elegans* target, *maco-1*, is required for avoidance. A natural microbiome *Pseudomonas* isolate, GRb0427, can induce avoidance via its small RNAs, and the wild *C. elegans* strain JU1580 responds similarly to bacterial sRNA. Our results suggest that this ncRNA-dependent mechanism evolved to survey the worm’s microbial environment, use this information to make appropriate behavioral decisions, and pass this information on to its progeny.
