## Supplementary material for "*C. elegans* “reads” bacterial non-coding RNAs to learn pathogenic avoidance": Table S1 DESeq_sRNA_25plate_vs_15_plate

### Sheet: DESeq2_sRNA_25plate_vs_15_plate
Table S1. DESeq2 results comparing annotated small RNAs isolated from PA14 bacteria grown at 25C or 15C on plates.
GeneID	Base mean	log2(FC)	StdErr	Wald-Stats	P-value	P-adj
PA14sr_020	512.686	-5.93204	0.686089	-8.64617	5.32586e-18	9.95935e-16
PA14sr_057	2817.29	-3.30364	0.401637	-8.22544	1.94477e-16	1.81836e-14
P16	2657.45	4.4848	0.594871	7.53911	4.73179e-14	2.94948e-12
P26	107448	-3.81612	0.620689	-6.1482	7.83681e-10	3.66371e-08
Pseudomon-1	91047.7	3.26133	0.534087	6.10636	1.01928e-09	3.81211e-08
PA14sr_003	60.5468	-4.86013	0.907643	-5.35467	8.57131e-08	2.67139e-06
PA14sr_149	1258.15	-1.83361	0.380706	-4.81634	1.46215e-06	3.90604e-05
PA14sr_105	2437.26	-2.98451	0.6762	-4.41365	1.01641e-05	0.000237587
PA14sr_122	2946.53	3.01809	0.708831	4.25784	2.06409e-05	0.000410416
PrrB/RsmZ	1.57031e+07	2.73677	0.644842	4.2441	2.19474e-05	0.000410416
RsmY	28239.5	2.79194	0.669035	4.17307	3.00516e-05	0.000510877
PA14sr_124	1636.26	1.91816	0.47351	4.05094	5.10125e-05	0.000794944
PA14sr_062	258.338	-2.7913	0.696589	-4.0071	6.14683e-05	0.000884198
PA14sr_028	2258.45	1.8437	0.498108	3.7014	0.000214412	0.00286393
P11	243.218	2.44689	0.706368	3.46405	0.000532117	0.00645723
PA14sr_048	2629.1	2.44963	0.709232	3.45393	0.000552491	0.00645723
PA14sr_147	14928.9	-1.6612	0.486784	-3.4126	0.000643454	0.00707799
PA14sr_022	1482.03	-2.31931	0.735365	-3.15396	0.00161069	0.0167333
small SRP	204.403	-2.56605	0.819628	-3.13075	0.00174361	0.0171608
PA14sr_138	80.403	3.02277	0.983297	3.07412	0.00211125	0.0197402
C4	14017.9	-1.97232	0.652229	-3.02397	0.0024948	0.0222156
P24	47138.1	2.24294	0.748473	2.99668	0.00272935	0.0231994
P3	2722.76	-1.69756	0.575601	-2.94919	0.00318607	0.0259042
P13	4025.28	-1.463	0.500493	-2.92311	0.00346556	0.0264503
PA14sr_090	3719.78	1.51083	0.517969	2.91683	0.00353613	0.0264503
PA14sr_115	542.442	-1.94798	0.677866	-2.87369	0.00405707	0.0291797
PA14sr_010	2752.39	-1.20151	0.424369	-2.83129	0.00463608	0.0318488
PA14sr_093	311.014	2.36537	0.838114	2.82225	0.0047688	0.0318488
PA14sr_107	924.888	-1.71667	0.611548	-2.80709	0.00499918	0.0322361
PA14sr_078	1718.41	1.1088	0.396933	2.79342	0.00521538	0.0325092
PA14sr_032	10967.9	1.19114	0.429589	2.77274	0.00555859	0.0335308
PA14sr_141	311.608	3.33565	1.20851	2.76015	0.00577755	0.0337626
PA14sr_154	6547.33	-1.44997	0.537006	-2.70011	0.00693175	0.0392799
P9	602.871	1.66415	0.621605	2.67718	0.00742457	0.04004
PA14sr_076	117.042	-2.90131	1.08499	-2.67405	0.00749411	0.04004
PA14sr_061	401.463	1.79055	0.67409	2.65624	0.00790172	0.041045
PA14sr_155	1578.13	-1.84215	0.696149	-2.64619	0.00814029	0.0411415
PA14sr_021	205.141	2.40566	0.948536	2.53618	0.0112068	0.0551494
PA14sr_018	46.5174	2.8398	1.13021	2.51263	0.0119834	0.0574588
PA14sr_153	2082.48	-1.30965	0.523194	-2.50318	0.0123082	0.0575409
PA14sr_015	36708.5	1.23657	0.50574	2.44507	0.0144823	0.0651575
PA14sr_069	4402.26	1.45467	0.595857	2.4413	0.0146343	0.0651575
PA14sr_139	686.45	1.99947	0.838205	2.38541	0.0170599	0.0741909
PA14sr_079	1056.67	1.7855	0.753858	2.36848	0.0178612	0.0759101
PA14sr_119	686.45	1.41743	0.617914	2.2939	0.021796	0.0905746
PA14sr_101	183.048	-1.97265	0.872566	-2.26075	0.0237746	0.0959124
crcZ	146236	1.45178	0.646005	2.24733	0.0246192	0.0959124
lrs1	3868.63	0.983577	0.437452	2.24842	0.0245494	0.0959124
PA14sr_008	542.088	1.81192	0.812368	2.23042	0.0257195	0.098154
PA14sr_019	124.628	-1.6571	0.78161	-2.12011	0.0339965	0.124654
PA14sr_033	1689.28	1.51912	0.716489	2.12023	0.0339869	0.124654
PA14sr_136	117.753	2.15554	1.03093	2.09087	0.0365395	0.131402
PA14sr_099	939.725	1.78178	0.85865	2.0751	0.0379773	0.133996
PA14sr_080	1779.97	1.37079	0.671019	2.04285	0.0410676	0.139939
PA14sr_116	5668.81	1.11778	0.547411	2.04193	0.0411584	0.139939
PA14sr_088	3489.1	-0.942594	0.479466	-1.96592	0.0493077	0.164652
P34	935.625	1.25432	0.647905	1.93597	0.0528716	0.173456
PA14sr_031	1104.16	-1.20363	0.657134	-1.83164	0.0670048	0.216033
PA14sr_004	919.501	-0.872696	0.487977	-1.7884	0.0737121	0.229736
PA14sr_128	4984.46	0.914899	0.511301	1.78936	0.0735575	0.229736
PA14sr_152	245.376	0.949436	0.534553	1.77613	0.0757117	0.2321
PA14sr_126	3260.28	0.881199	0.515624	1.709	0.0874514	0.263765
PA14sr_089	4115.11	-0.728676	0.429877	-1.69508	0.0900607	0.267323
PA14sr_013	476.04	-1.45668	0.879983	-1.65535	0.0978541	0.281229
PA14sr_034	4008.1	0.757512	0.463487	1.63438	0.10218	0.281229
PA14sr_065	337375	-0.905887	0.556835	-1.62685	0.103769	0.281229
PA14sr_068	607.251	1.28918	0.782837	1.64681	0.0995972	0.281229
PA14sr_102	165.149	-1.25827	0.772606	-1.62861	0.103396	0.281229
PA14sr_130	494.977	0.978678	0.590172	1.65829	0.0972586	0.281229
PA14sr_005	185.945	1.21823	0.759856	1.60324	0.108881	0.290869
PA14sr_042	25.9758	1.90284	1.21548	1.5655	0.117466	0.300906
PA14sr_043	2105.65	0.657175	0.417959	1.57234	0.115871	0.300906
PA14sr_145	908.807	1.18823	0.753511	1.57693	0.114812	0.300906
PA14sr_029	272.149	-1.01566	0.669793	-1.51638	0.129422	0.327053
PA14sr_110	129.423	1.65968	1.10528	1.50159	0.133202	0.332118
PA14sr_120	273.745	-1.26919	0.856022	-1.48266	0.138166	0.33996
P1	566.654	1.0483	0.730652	1.43474	0.15136	0.367589
PtaRNA1	74.7395	1.74186	1.22513	1.42178	0.15509	0.371817
PA14sr_006	64.124	-1.52776	1.10575	-1.38165	0.167079	0.391806
PA14sr_125	48.5781	1.6508	1.20222	1.37313	0.169713	0.391806
tmRNA	161957	0.935008	0.679922	1.37517	0.169079	0.391806
PA14sr_156	780.023	-0.79995	0.592001	-1.35126	0.176611	0.402759
P35	372.712	-1.04634	0.80235	-1.30409	0.192201	0.420829
PA14sr_095	8.83581	1.58211	1.20669	1.31112	0.189818	0.420829
PA14sr_131	525.533	1.15181	0.885881	1.30019	0.193536	0.420829
PrrF1	723.029	0.646864	0.493936	1.30961	0.190327	0.420829
PA14sr_150	20.2254	1.54132	1.21465	1.26895	0.20446	0.439472
PA14sr_025	82.8985	1.44373	1.17646	1.22718	0.219757	0.456605
PA14sr_098	309.708	-1.03482	0.842275	-1.2286	0.219221	0.456605
PA14sr_129	880.415	0.580389	0.470259	1.23419	0.217132	0.456605
PA14sr_071	28437.9	0.438534	0.362426	1.21	0.22628	0.464994
PA14sr_052	986.29	-0.513329	0.430145	-1.19339	0.232718	0.473025
PA14sr_104	1.13567	1.40847	1.19294	1.18067	0.237735	0.478027
PA14sr_083	84.8527	-1.28376	1.12441	-1.14172	0.253568	0.504439
PrrF2	8369.44	0.626587	0.556814	1.12531	0.260459	0.512693
PA14sr_151	8676.48	-0.581392	0.527762	-1.10162	0.270627	0.52716
P37	21456.6	-0.431096	0.395514	-1.08996	0.27573	0.529263
PA14sr_030	3600.39	-0.565006	0.520167	-1.0862	0.27739	0.529263
PA14sr_053	337.014	0.641882	0.594404	1.07987	0.280198	0.529263
PA14sr_049	332.708	-0.695319	0.674858	-1.03032	0.30286	0.556349
PA14sr_106	599.401	-0.69774	0.671738	-1.03871	0.29894	0.556349
PA14sr_157	556.296	-0.897932	0.872596	-1.02903	0.303463	0.556349
PA14sr_133	383.463	0.842713	0.823995	1.02272	0.306442	0.556356
PA14sr_085	77.8163	-1.07455	1.12414	-0.955888	0.339129	0.60978
PA14sr_046	450.122	0.657262	0.70903	0.926987	0.353933	0.629479
PA14sr_121	351.197	0.589081	0.6393	0.921447	0.356817	0.629479
PA14sr_039	273.267	-0.795722	0.891907	-0.892158	0.372308	0.650669
PA14sr_009	863.583	0.635518	0.72159	0.880718	0.378471	0.655315
P36	111.433	0.847184	0.969064	0.874229	0.381993	0.655347
PA14sr_073	552.164	0.643027	0.741242	0.8675	0.385668	0.655636
P27	524.762	0.531722	0.626158	0.849182	0.39578	0.661572
PA14sr_017	5706.24	0.364857	0.439878	0.829451	0.406849	0.661572
PA14sr_037	302.302	-0.720158	0.858208	-0.839141	0.40139	0.661572
PA14sr_064	1400.4	-0.512963	0.608758	-0.842639	0.39943	0.661572
PA14sr_140	105.564	0.963288	1.15849	0.831505	0.405689	0.661572
PA14sr_111	177.178	-0.68883	0.860791	-0.80023	0.423578	0.682836
PA14sr_038	23.9235	0.969384	1.22844	0.789116	0.430044	0.687335
PA14sr_001	49.09	0.81927	1.06529	0.769059	0.441858	0.69548
large SRP	28.3792	0.885785	1.1536	0.767847	0.442578	0.69548
PA14sr_014	470.781	-0.333982	0.444217	-0.751843	0.452146	0.69877
PA14sr_016	162.431	-0.739078	0.976687	-0.756719	0.449218	0.69877
PA14sr_035	1928.67	0.269514	0.367057	0.734256	0.462793	0.709362
PA14sr_100	12.4549	0.889761	1.22629	0.725571	0.468102	0.711667
PA14sr_066	16.9176	0.866112	1.21834	0.710897	0.477148	0.71427
PA14sr_072	161.444	0.725666	1.02148	0.710404	0.477453	0.71427
PA14sr_134	860.394	0.420462	0.597866	0.703272	0.481887	0.715181
PA14sr_094	580.848	-0.460389	0.665327	-0.691974	0.488954	0.719955
PA14sr_054	6327.55	0.25639	0.382728	0.6699	0.502921	0.723328
PA14sr_081	34.3025	-0.774702	1.15851	-0.668704	0.503684	0.723328
PA14sr_084	9.70261	-0.801901	1.20776	-0.66396	0.506716	0.723328
PA14sr_117	13397.3	0.276987	0.407473	0.679768	0.496651	0.723328
PA14sr_012	608.622	-0.334566	0.510522	-0.655341	0.512248	0.725685
PA14sr_047	274.47	-0.406014	0.642673	-0.631758	0.527545	0.730748
PA14sr_058	155.302	-0.555702	0.878175	-0.632792	0.52687	0.730748
PA14sr_067	110.464	0.679182	1.05747	0.642273	0.520696	0.730748
PA14sr_096	0.853023	0.733684	1.19447	0.614233	0.539061	0.741209
t44	77.8355	-0.674524	1.12996	-0.596944	0.550545	0.751473
PA14sr_086	223.774	-0.434331	0.754516	-0.575641	0.564858	0.765423
PA14sr_007	235.13	-0.526743	0.94371	-0.558162	0.576734	0.773436
PA14sr_027	176.513	-0.5775	1.04095	-0.554784	0.579043	0.773436
PA14sr_050	206.477	-0.533706	1.04607	-0.5102	0.609911	0.808889
PA14sr_002	2390.23	-0.31128	0.652967	-0.476716	0.633564	0.832295
PA14sr_059	205.489	0.471517	0.997596	0.472653	0.636461	0.832295
P31	13.3807	-0.549708	1.20813	-0.455006	0.649105	0.842934
P4	138.505	0.358379	0.855819	0.418755	0.675395	0.86239
PA14sr_077	1.44666	0.494033	1.20108	0.411324	0.680835	0.86239
PA14sr_127	306.432	0.280231	0.667414	0.419876	0.674576	0.86239
PA14sr_143	88.2853	-0.46896	1.14658	-0.409009	0.682533	0.86239
P7	9.74494	-0.478008	1.21885	-0.39218	0.694925	0.86893
PA14sr_070	15178.4	-0.176464	0.460627	-0.383095	0.701649	0.86893
PA14sr_118	302.205	0.215446	0.556585	0.387086	0.698692	0.86893
PA14sr_123	18.3103	0.433873	1.22315	0.354719	0.7228	0.883422
PA14sr_142	539.24	-0.233592	0.650915	-0.358866	0.719695	0.883422
PA14sr_114	4086.47	0.185409	0.541948	0.342116	0.732263	0.889177
P8	38.5726	-0.366691	1.1292	-0.324735	0.745382	0.899267
P18	121.363	-0.350661	1.14856	-0.305304	0.760135	0.911187
PA14sr_044	77.5133	-0.320515	1.10508	-0.290039	0.771786	0.911994
PA14sr_063	159.311	-0.248974	0.932797	-0.266911	0.789538	0.911994
PA14sr_074	670.63	-0.213054	0.751604	-0.283466	0.77682	0.911994
PA14sr_082	1853.68	0.173418	0.656197	0.264277	0.791566	0.911994
PA14sr_092	83.5583	0.216534	0.819624	0.264187	0.791636	0.911994
PA14sr_135	19.7423	-0.364149	1.22864	-0.296384	0.766936	0.911994
PA14sr_159	114.829	-0.280841	1.0806	-0.259893	0.794947	0.911994
PA14sr_148	134.887	0.284791	1.22007	0.233422	0.815434	0.929794
P2	148.996	-0.20578	0.928322	-0.221669	0.824572	0.934515
P6	148.404	-0.111677	0.823256	-0.135653	0.892095	0.998447
PA14sr_109	1137.19	0.0858447	0.640616	0.134003	0.8934	0.998447
PA14sr_144	28.0333	0.151416	1.16967	0.129452	0.897	0.998447
P15	17.7135	0.0189462	1.22873	0.0154193	0.987698	0.998746
PA14sr_011	8341.61	0.00615217	0.496908	0.0123809	0.990122	0.998746
PA14sr_023	18.1819	-0.0810341	1.21672	-0.0666007	0.9469	0.998746
PA14sr_026	56.2008	-0.0859372	1.12822	-0.0761706	0.939283	0.998746
PA14sr_036	219.541	-0.0308519	0.990585	-0.0311452	0.975154	0.998746
PA14sr_040	74.3678	0.110459	1.13963	0.0969254	0.922786	0.998746
PA14sr_045	740.861	0.0653164	0.706192	0.0924911	0.926308	0.998746
PA14sr_051	18.3296	-0.00320554	1.22855	-0.00260922	0.997918	0.998746
PA14sr_056	28.6173	-0.03703	1.2262	-0.030199	0.975908	0.998746
PA14sr_060	285559	0.0416544	0.576493	0.0722548	0.942399	0.998746
PA14sr_075	105.613	-0.123072	1.08939	-0.112973	0.910052	0.998746
PA14sr_087	7.70145	0.0865145	1.20762	0.0716405	0.942888	0.998746
PA14sr_097	109.497	-0.108414	1.12597	-0.0962858	0.923294	0.998746
PA14sr_103	21.1369	0.00193013	1.22846	0.00157117	0.998746	0.998746
PA14sr_113	16.6231	0.00875973	1.22333	0.00716056	0.994287	0.998746
PA14sr_137	832.507	-0.0519861	0.439055	-0.118404	0.905747	0.998746
PA14sr_146	3844.09	-0.00392923	0.502907	-0.00781303	0.993766	0.998746
PA14sr_158	84.3593	0.033466	1.13668	0.0294419	0.976512	0.998746
lrs2	481.867	0.00249669	0.574574	0.0043453	0.996533	0.998746
P10	3.56215	1.5777	1.20339	1.31105	NA	NA
PA14sr_024	10.0982	-1.73553	1.20706	-1.43781	NA	NA
PA14sr_041	15.6204	-0.956198	1.22024	-0.783613	NA	NA
PA14sr_055	15.6449	1.08115	1.22704	0.881101	NA	NA
PA14sr_091	5.5458	1.46878	1.20562	1.21827	NA	NA
PA14sr_108	2.6745	1.12818	1.20337	0.937514	NA	NA
PA14sr_112	2.88633	-0.855152	1.20496	-0.709693	NA	NA
PA14sr_132	1.88625	-1.31876	1.20127	-1.09781	NA	NA
rnpB	56736.2	1.65548	0.874265	1.89356	NA	NA

### Sheet: padj<0.05
GeneID	Base mean	log2(FC)	StdErr	Wald-Stats	P-value	P-adj
PA14sr_020	512.686	-5.93204	0.686089	-8.64617	5.32586e-18	9.95935e-16
PA14sr_057	2817.29	-3.30364	0.401637	-8.22544	1.94477e-16	1.81836e-14
P16	2657.45	4.4848	0.594871	7.53911	4.73179e-14	2.94948e-12
P26	107448	-3.81612	0.620689	-6.1482	7.83681e-10	3.66371e-08
Pseudomon-1	91047.7	3.26133	0.534087	6.10636	1.01928e-09	3.81211e-08
PA14sr_003	60.5468	-4.86013	0.907643	-5.35467	8.57131e-08	2.67139e-06
PA14sr_149	1258.15	-1.83361	0.380706	-4.81634	1.46215e-06	3.90604e-05
PA14sr_105	2437.26	-2.98451	0.6762	-4.41365	1.01641e-05	0.000237587
PA14sr_122	2946.53	3.01809	0.708831	4.25784	2.06409e-05	0.000410416
PrrB/RsmZ	1.57031e+07	2.73677	0.644842	4.2441	2.19474e-05	0.000410416
RsmY	28239.5	2.79194	0.669035	4.17307	3.00516e-05	0.000510877
PA14sr_124	1636.26	1.91816	0.47351	4.05094	5.10125e-05	0.000794944
PA14sr_062	258.338	-2.7913	0.696589	-4.0071	6.14683e-05	0.000884198
PA14sr_028	2258.45	1.8437	0.498108	3.7014	0.000214412	0.00286393
P11	243.218	2.44689	0.706368	3.46405	0.000532117	0.00645723
PA14sr_048	2629.1	2.44963	0.709232	3.45393	0.000552491	0.00645723
PA14sr_147	14928.9	-1.6612	0.486784	-3.4126	0.000643454	0.00707799
PA14sr_022	1482.03	-2.31931	0.735365	-3.15396	0.00161069	0.0167333
small SRP	204.403	-2.56605	0.819628	-3.13075	0.00174361	0.0171608
PA14sr_138	80.403	3.02277	0.983297	3.07412	0.00211125	0.0197402
C4	14017.9	-1.97232	0.652229	-3.02397	0.0024948	0.0222156
P24	47138.1	2.24294	0.748473	2.99668	0.00272935	0.0231994
P3	2722.76	-1.69756	0.575601	-2.94919	0.00318607	0.0259042
P13	4025.28	-1.463	0.500493	-2.92311	0.00346556	0.0264503
PA14sr_090	3719.78	1.51083	0.517969	2.91683	0.00353613	0.0264503
PA14sr_115	542.442	-1.94798	0.677866	-2.87369	0.00405707	0.0291797
PA14sr_010	2752.39	-1.20151	0.424369	-2.83129	0.00463608	0.0318488
PA14sr_093	311.014	2.36537	0.838114	2.82225	0.0047688	0.0318488
PA14sr_107	924.888	-1.71667	0.611548	-2.80709	0.00499918	0.0322361
PA14sr_078	1718.41	1.1088	0.396933	2.79342	0.00521538	0.0325092
PA14sr_032	10967.9	1.19114	0.429589	2.77274	0.00555859	0.0335308
PA14sr_141	311.608	3.33565	1.20851	2.76015	0.00577755	0.0337626
PA14sr_154	6547.33	-1.44997	0.537006	-2.70011	0.00693175	0.0392799
P9	602.871	1.66415	0.621605	2.67718	0.00742457	0.04004
PA14sr_076	117.042	-2.90131	1.08499	-2.67405	0.00749411	0.04004
PA14sr_061	401.463	1.79055	0.67409	2.65624	0.00790172	0.041045
PA14sr_155	1578.13	-1.84215	0.696149	-2.64619	0.00814029	0.0411415

### Sheet: padj<0.05, upregulated 25plate
GeneID	Base mean	log2(FC)	StdErr	Wald-Stats	P-value	P-adj
P16	2657.45	4.4848	0.594871	7.53911	4.73179e-14	2.94948e-12
PA14sr_141	311.608	3.33565	1.20851	2.76015	0.00577755	0.0337626
Pseudomon-1	91047.7	3.26133	0.534087	6.10636	1.01928e-09	3.81211e-08
PA14sr_138	80.403	3.02277	0.983297	3.07412	0.00211125	0.0197402
PA14sr_122	2946.53	3.01809	0.708831	4.25784	2.06409e-05	0.000410416
RsmY	28239.5	2.79194	0.669035	4.17307	3.00516e-05	0.000510877
PrrB/RsmZ	1.57031e+07	2.73677	0.644842	4.2441	2.19474e-05	0.000410416
PA14sr_048	2629.1	2.44963	0.709232	3.45393	0.000552491	0.00645723
P11	243.218	2.44689	0.706368	3.46405	0.000532117	0.00645723
PA14sr_093	311.014	2.36537	0.838114	2.82225	0.0047688	0.0318488
P24	47138.1	2.24294	0.748473	2.99668	0.00272935	0.0231994
PA14sr_124	1636.26	1.91816	0.47351	4.05094	5.10125e-05	0.000794944
PA14sr_028	2258.45	1.8437	0.498108	3.7014	0.000214412	0.00286393
PA14sr_061	401.463	1.79055	0.67409	2.65624	0.00790172	0.041045
P9	602.871	1.66415	0.621605	2.67718	0.00742457	0.04004
PA14sr_090	3719.78	1.51083	0.517969	2.91683	0.00353613	0.0264503
PA14sr_032	10967.9	1.19114	0.429589	2.77274	0.00555859	0.0335308
PA14sr_078	1718.41	1.1088	0.396933	2.79342	0.00521538	0.0325092
sRNA upregulated in in 25C plate-grown PA14 compared to BOTH 15C plate-grown and liquid-grown PA14

### Sheet: summary
# of sRNAs upregulated in 25C plate vs 15C plate					18
# of sRNAs upregulated in 25C plate vs liquid					22
overlap of upregulated sRNAs					6
