## Supplementary material for "*C. elegans* “reads” bacterial non-coding RNAs to learn pathogenic avoidance": Table S2 DESeq_sRNA_25plate_vs_liquid

### Sheet: DESeq2_result_sRNA_25plate_vs_l
Table S2. DESeq2 results comparing annotated small RNAs isolated from PA14 bacteria grown at 25C on plated or in liquid.
GeneID	Base mean	log2(FC)	StdErr	Wald-Stats	P-value	P-adj
P24	48730.7	8.15113	0.700327	11.639	2.60944e-31	4.43605e-29
PrrF1	44083.8	-6.19997	0.714282	-8.68001	3.95739e-18	3.36378e-16
PA14sr_054	5425.37	3.53097	0.522403	6.75909	1.38859e-11	7.86868e-10
PA14sr_030	26574.7	-3.8344	0.583804	-6.56795	5.10111e-11	2.16797e-09
PrrF2	85674.9	-3.77667	0.609995	-6.19131	5.96655e-10	2.02863e-08
PA14sr_089	2653.4	3.56739	0.594664	5.999	1.98539e-09	5.62527e-08
PA14sr_065	202434	3.63998	0.635183	5.7306	1.00076e-08	2.43043e-07
PA14sr_057	2527.17	-2.7715	0.504525	-5.49328	3.94547e-08	8.38413e-07
PA14sr_080	1971.51	2.99399	0.548365	5.45985	4.7654e-08	9.0013e-07
PA14sr_032	11879.1	2.71182	0.500256	5.42086	5.93133e-08	1.00833e-06
P16	3268.79	3.17071	0.601213	5.27386	1.33586e-07	2.06452e-06
PA14sr_003	130.101	-5.46268	1.06044	-5.15133	2.58639e-07	3.66405e-06
lrs1	18217.9	-2.49546	0.509651	-4.89642	9.76008e-07	1.27632e-05
PA14sr_004	3021.3	-2.77033	0.569731	-4.86252	1.15901e-06	1.40736e-05
P34	995.245	3.21632	0.708623	4.53883	5.6568e-06	6.41104e-05
PA14sr_102	589.321	-3.19559	0.712416	-4.48557	7.27207e-06	7.72658e-05
PA14sr_126	3349.4	2.52039	0.587167	4.29246	1.76703e-05	0.000176703
PA14sr_020	139.794	-3.76996	0.881753	-4.27553	1.90687e-05	0.000180094
PA14sr_092	604.51	-3.2921	0.791289	-4.16043	3.17653e-05	0.000284216
PA14sr_043	2179.31	2.20833	0.546049	4.0442	5.25015e-05	0.000446262
P11	292.661	3.29202	0.889865	3.69946	0.000216055	0.00166952
PA14sr_105	2110.89	-2.51487	0.679691	-3.70001	0.000215587	0.00166952
PA14sr_034	4197.81	2.13107	0.579749	3.67584	0.000237065	0.00175222
P3	1109.07	2.36147	0.651756	3.62324	0.00029094	0.00206082
PrrB/RsmZ	2.04291e+07	2.31536	0.646135	3.58339	0.000339159	0.00230628
lrs2	1357.75	-2.01499	0.5706	-3.53136	0.000413428	0.00270318
PA14sr_071	29430.9	1.68758	0.491165	3.43587	0.00059065	0.00371891
PA14sr_017	5667.21	1.68378	0.501443	3.35787	0.000785444	0.00476877
PA14sr_116	6493.36	1.96732	0.593176	3.31658	0.000911275	0.00534196
PA14sr_009	4502.07	-2.64491	0.813194	-3.2525	0.00114394	0.00648234
PA14sr_001	324.957	-2.76837	0.885244	-3.12724	0.00176453	0.00967645
PA14sr_064	1092.86	2.05636	0.680747	3.02074	0.00252154	0.0133957
PA14sr_101	308.612	-2.60693	0.866888	-3.00723	0.00263643	0.0135816
PA14sr_117	13172.3	1.64908	0.569756	2.89437	0.00379924	0.0189962
P26	13590	1.85541	0.66285	2.79914	0.00512385	0.024196
Pseudomon-1	126854	2.02611	0.722996	2.80238	0.00507268	0.024196
PA14sr_111	488.323	-2.34917	0.8427	-2.78768	0.00530874	0.0243915
PA14sr_153	1144.93	1.51315	0.553585	2.73336	0.00626917	0.0280463
PA14sr_078	4620.39	-1.37847	0.510095	-2.70238	0.00688448	0.0300093
PA14sr_076	115.959	-2.94616	1.0981	-2.68296	0.00729733	0.0310136
PA14sr_031	1727.23	-1.78952	0.677408	-2.64171	0.00824882	0.0342024
PA14sr_142	1069.73	-1.50095	0.602121	-2.49277	0.012675	0.0513034
PA14sr_074	587.987	1.65765	0.681121	2.43371	0.014945	0.0590848
PA14sr_122	13356.3	-1.96164	0.815495	-2.40545	0.0161524	0.0624071
PA14sr_099	1191.44	1.8449	0.786454	2.34584	0.0189841	0.0717178
PA14sr_119	2133.46	-1.61095	0.703368	-2.29033	0.0220019	0.0813114
PA14sr_048	3934.61	1.61856	0.733013	2.2081	0.0272374	0.0985181
PA14sr_130	550.973	1.41603	0.654218	2.16446	0.030429	0.107769
PA14sr_041	57.3283	-2.67317	1.24263	-2.15122	0.0314592	0.109144
PA14sr_081	93.7037	-2.27492	1.06637	-2.13333	0.0328976	0.111852
PA14sr_134	1867.7	-1.29573	0.63032	-2.05567	0.0398141	0.132714
PA14sr_013	208.736	2.0866	1.02935	2.02709	0.0426527	0.139442
PA14sr_121	856.811	-1.34214	0.672623	-1.99539	0.0460005	0.144816
small SRP	156.368	-1.869	0.933012	-2.00319	0.045157	0.144816
PA14sr_147	14613.9	-1.07207	0.547382	-1.95855	0.0501657	0.155058
C4	5540.46	1.32741	0.681267	1.94845	0.0513617	0.155919
PA14sr_049	537.863	-1.26889	0.663619	-1.91207	0.0558668	0.163747
PA14sr_149	1201.69	-1.24727	0.650018	-1.91882	0.0550068	0.163747
PA14sr_135	84.0214	-2.36022	1.24192	-1.90046	0.0573728	0.165312
PA14sr_103	88.7928	-2.23967	1.20343	-1.86107	0.0627337	0.177745
PA14sr_036	164.341	2.05881	1.11674	1.84358	0.0652442	0.181828
PA14sr_012	1030.21	-1.08699	0.62092	-1.75062	0.0800121	0.219388
PA14sr_046	472.726	1.34614	0.806944	1.6682	0.0952762	0.257095
PA14sr_093	427.176	1.30214	0.804866	1.61783	0.105699	0.280762
PA14sr_010	1793.07	0.803099	0.508909	1.57808	0.114547	0.299585
PA14sr_139	878.893	1.31053	0.844675	1.55152	0.120776	0.311091
PA14sr_154	3910.49	0.82766	0.536257	1.5434	0.122733	0.311413
PA14sr_107	759.94	-0.961752	0.630294	-1.52588	0.12704	0.317601
PA14sr_052	874.704	0.789531	0.521575	1.51374	0.130091	0.320515
P4	139.484	1.75235	1.20322	1.45638	0.145287	0.352839
PA14sr_085	116.352	-1.64899	1.14526	-1.43984	0.149913	0.353961
PA14sr_136	384.091	-1.35935	0.940697	-1.44504	0.148447	0.353961
PA14sr_072	420.408	-1.33775	0.941065	-1.42153	0.155163	0.356455
PA14sr_128	10118.5	-0.830457	0.582279	-1.42622	0.153806	0.356455
PA14sr_062	122.788	-1.18027	0.84721	-1.39313	0.16358	0.370782
P8	79.5948	-1.4684	1.11261	-1.31978	0.186907	0.418082
PA14sr_029	195.869	1.05095	0.826103	1.27218	0.203308	0.446533
PA14sr_059	211.003	1.25237	0.988729	1.26665	0.205281	0.446533
PA14sr_079	2586.75	-0.897576	0.716227	-1.2532	0.210133	0.446533
PA14sr_087	36.1829	-1.72557	1.37554	-1.25446	0.209674	0.446533
PA14sr_146	4271.81	0.762042	0.61729	1.2345	0.217018	0.45547
PA14sr_155	671.578	0.89648	0.731788	1.22505	0.220555	0.457248
PA14sr_053	632.134	-0.786486	0.659877	-1.19187	0.233313	0.47787
P6	137.297	1.11325	0.941139	1.18287	0.236859	0.479358
PA14sr_050	396.815	-1.26915	1.10369	-1.14992	0.250177	0.500354
PA14sr_008	815.477	0.941695	0.845159	1.11422	0.265184	0.524201
PA14sr_016	120.571	1.02015	0.955741	1.06739	0.285796	0.558452
PA14sr_058	121.814	1.0603	1.00484	1.05519	0.291339	0.562813
PA14sr_115	253.812	0.807207	0.813438	0.99234	0.321032	0.604136
PA14sr_148	123.864	1.28543	1.30168	0.987515	0.32339	0.604136
crcZ	195312	0.68323	0.682773	1.00067	0.316987	0.604136
PA14sr_067	240.964	-0.951759	1.01574	-0.937009	0.348754	0.644436
PA14sr_028	3688.82	0.537276	0.602658	0.891511	0.372655	0.681197
P13	3299.38	-0.481865	0.575552	-0.837221	0.402468	0.690669
P15	38.9446	-1.06725	1.32513	-0.805393	0.420593	0.690669
PA14sr_002	3031.4	-0.531778	0.661811	-0.80352	0.421674	0.690669
PA14sr_005	284.234	0.679554	0.800073	0.849366	0.395678	0.690669
PA14sr_014	484.97	0.461657	0.572979	0.805714	0.420408	0.690669
PA14sr_033	2666.89	0.718082	0.834549	0.860443	0.389545	0.690669
PA14sr_035	2878.09	-0.380727	0.460412	-0.826926	0.408279	0.690669
PA14sr_075	163.564	-0.866514	1.08038	-0.802045	0.422527	0.690669
PA14sr_082	2342.71	0.588738	0.710303	0.828854	0.407187	0.690669
PA14sr_098	322.618	-0.720575	0.894745	-0.805342	0.420623	0.690669
PtaRNA1	97.9087	1.12985	1.30274	0.867286	0.385785	0.690669
PA14sr_026	48.7305	1.01027	1.29081	0.782662	0.433825	0.702384
PA14sr_019	93.4588	-0.684016	0.902098	-0.758251	0.448301	0.718973
PA14sr_038	63.1577	-0.86896	1.22637	-0.708562	0.478596	0.747388
PA14sr_131	676.008	0.630932	0.89168	0.707577	0.479208	0.747388
PA14sr_156	618.757	0.45608	0.639626	0.713042	0.475819	0.747388
PA14sr_124	2654.4	0.42845	0.623858	0.686775	0.492224	0.76071
PA14sr_047	346.604	-0.440514	0.679692	-0.648109	0.516914	0.771867
PA14sr_069	6906.24	0.423203	0.634834	0.666636	0.505005	0.771867
PA14sr_120	242.541	-0.573582	0.896164	-0.640042	0.522145	0.771867
PA14sr_127	507.224	-0.45573	0.701822	-0.649352	0.516111	0.771867
PA14sr_145	1735.04	-0.503303	0.778737	-0.646308	0.51808	0.771867
PA14sr_106	709.967	-0.458532	0.727107	-0.630625	0.528285	0.774211
PA14sr_097	100.55	0.759883	1.21984	0.622936	0.533327	0.774919
PA14sr_063	147.239	0.600682	0.981299	0.612129	0.540452	0.778617
PA14sr_143	71.627	0.69544	1.17417	0.592283	0.553661	0.790944
PA14sr_040	74.6429	0.715792	1.25147	0.571962	0.567348	0.803743
PA14sr_140	203.536	-0.621842	1.143	-0.544042	0.586413	0.823885
PA14sr_109	1637.93	-0.349666	0.656167	-0.532892	0.594108	0.827856
PA14sr_015	56392.4	0.292106	0.565333	0.516698	0.605367	0.836686
P36	163.741	0.507283	1.00647	0.504023	0.614245	0.84211
P27	709.745	0.241357	0.542019	0.445294	0.656108	0.847126
PA14sr_042	42.1765	0.607474	1.30836	0.464301	0.642432	0.847126
PA14sr_070	19123.5	-0.227104	0.512654	-0.442996	0.657769	0.847126
PA14sr_073	1042.47	-0.357769	0.790223	-0.452744	0.650733	0.847126
PA14sr_088	3054.2	0.275515	0.61833	0.445578	0.655902	0.847126
PA14sr_114	5589.8	-0.280472	0.60394	-0.464403	0.642359	0.847126
PA14sr_141	453.481	0.613265	1.3809	0.444107	0.656966	0.847126
PA14sr_159	129.46	0.557881	1.19833	0.465548	0.641539	0.847126
PA14sr_007	315.828	-0.416744	0.97883	-0.425758	0.670284	0.856754
PA14sr_021	344.695	0.300527	0.760474	0.395183	0.692708	0.865885
PA14sr_094	681.073	-0.259978	0.650863	-0.399435	0.689573	0.865885
PA14sr_151	9128.55	-0.227188	0.571462	-0.397555	0.690958	0.865885
P1	845.033	0.259959	0.694497	0.374312	0.708172	0.870892
P18	106.308	0.476161	1.26647	0.375976	0.706935	0.870892
PA14sr_025	171.077	-0.395871	1.07264	-0.369061	0.712082	0.870892
P2	225.645	-0.35299	1.0917	-0.323339	0.746438	0.896664
PA14sr_037	291.992	-0.276345	0.882545	-0.313123	0.754188	0.896664
PA14sr_056	41.4622	-0.426058	1.35009	-0.315578	0.752323	0.896664
PA14sr_125	104.903	-0.37516	1.19845	-0.313036	0.754253	0.896664
PA14sr_022	645.201	-0.226377	0.793936	-0.285132	0.775543	0.915571
PA14sr_086	262.081	-0.231031	0.845469	-0.273258	0.784655	0.91994
PA14sr_039	216.992	0.260566	0.980044	0.265872	0.790338	0.920257
PA14sr_150	45.556	-0.354371	1.37601	-0.257535	0.796765	0.921429
PA14sr_018	80.4737	0.249055	1.08423	0.229708	0.818319	0.933653
PA14sr_129	1298.3	0.132704	0.569872	0.232867	0.815865	0.933653
P37	24324.5	-0.112397	0.54086	-0.207812	0.835376	0.934302
P9	966.285	0.149442	0.717625	0.208246	0.835037	0.934302
PA14sr_133	546.457	0.175144	0.799024	0.219198	0.826496	0.934302
P35	323.453	0.168667	0.900577	0.187288	0.851435	0.946001
large SRP	50.714	-0.22805	1.26527	-0.180238	0.856966	0.946001
PA14sr_044	72.184	0.203211	1.2388	0.164038	0.869701	0.953866
PA14sr_045	1023.61	-0.111414	0.739454	-0.15067	0.880236	0.95775
PA14sr_061	670.343	0.0954017	0.65679	0.145254	0.88451	0.95775
PA14sr_137	1085.05	-0.074063	0.629095	-0.11773	0.906282	0.975114
PA14sr_011	10256.7	0.0651934	0.612438	0.106449	0.915226	0.978544
PA14sr_110	209.221	0.100313	1.06881	0.093855	0.925224	0.983051
tmRNA	232241	0.0634385	0.733803	0.0864516	0.931107	0.983157
PA14sr_152	382.06	-0.0532311	0.679409	-0.0783492	0.93755	0.983849
PA14sr_060	345244	0.0362939	0.58174	0.0623885	0.950253	0.986348
PA14sr_138	152.046	-0.0546836	0.915859	-0.0597074	0.952389	0.986348
PA14sr_157	477.67	-0.048506	0.906738	-0.0534951	0.957337	0.986348
PA14sr_068	1000.56	-0.0128611	0.599888	-0.0214391	0.982895	0.992899
PA14sr_090	6216.44	-0.00999363	0.616105	-0.0162207	0.987058	0.992899
PA14sr_118	387.429	0.0182887	0.633714	0.0288595	0.976977	0.992899
PA14sr_158	131.634	-0.0247687	1.20093	-0.0206246	0.983545	0.992899
t44	69.5662	-0.00978188	1.28153	-0.00763297	0.99391	0.99391
P10	12.7654	-0.761035	1.38861	-0.548054	0.583655	NA
P31	8.20585	0.412568	1.3885	0.297132	NA	NA
P7	26.5984	-1.7517	1.34143	-1.30585	0.191605	NA
PA14sr_006	34.9232	0.536865	1.2757	0.420841	NA	NA
PA14sr_023	31.5748	-0.766993	1.2885	-0.595262	0.551668	NA
PA14sr_024	0.702918	1.70024	1.37761	1.2342	0.21713	NA
PA14sr_027	120.705	0.912611	1.1448	0.79718	NA	NA
PA14sr_051	25.9004	-0.241449	1.38702	-0.174078	0.861804	NA
PA14sr_055	30.2049	-0.168068	1.37383	-0.122335	0.902634	NA
PA14sr_066	33.8464	-0.302972	1.34159	-0.22583	0.821333	NA
PA14sr_077	4.39142	-0.780825	1.38795	-0.562574	0.573725	NA
PA14sr_083	30.0381	3.63134	1.34522	2.69943	NA	NA
PA14sr_084	23.2708	-1.73458	1.38585	-1.25164	0.210702	NA
PA14sr_091	7.60908	1.02152	1.38838	0.735764	NA	NA
PA14sr_095	20.7536	-0.36098	1.39079	-0.259551	0.795211	NA
PA14sr_096	8.14818	-1.66282	1.38808	-1.19793	0.230945	NA
PA14sr_100	18.4977	0.363021	1.33879	0.271156	0.786271	NA
PA14sr_104	1.66325	0.786467	1.38626	0.567328	0.570491	NA
PA14sr_108	8.27041	-0.664212	1.38845	-0.478383	0.632378	NA
PA14sr_112	3.8472	-1.08067	1.38762	-0.778789	NA	NA
PA14sr_113	21.1638	-0.13058	1.33513	-0.0978029	0.922089	NA
PA14sr_123	20.9128	1.35812	1.38272	0.982214	0.325995	NA
PA14sr_132	1.14233	-0.984748	1.38422	-0.711411	NA	NA
PA14sr_144	26.87	1.06088	1.25399	0.846008	0.397548	NA
RsmY	87033.8	-0.891046	0.846586	-1.05252	NA	NA
rnpB	105051	0.604796	0.898644	0.67301	NA	NA

### Sheet: padj<0.05
GeneID	Base mean	log2(FC)	StdErr	Wald-Stats	P-value	P-adj
P24	48730.7	8.15113	0.700327	11.639	2.60944e-31	4.43605e-29
PrrF1	44083.8	-6.19997	0.714282	-8.68001	3.95739e-18	3.36378e-16
PA14sr_054	5425.37	3.53097	0.522403	6.75909	1.38859e-11	7.86868e-10
PA14sr_030	26574.7	-3.8344	0.583804	-6.56795	5.10111e-11	2.16797e-09
PrrF2	85674.9	-3.77667	0.609995	-6.19131	5.96655e-10	2.02863e-08
PA14sr_089	2653.4	3.56739	0.594664	5.999	1.98539e-09	5.62527e-08
PA14sr_065	202434	3.63998	0.635183	5.7306	1.00076e-08	2.43043e-07
PA14sr_057	2527.17	-2.7715	0.504525	-5.49328	3.94547e-08	8.38413e-07
PA14sr_080	1971.51	2.99399	0.548365	5.45985	4.7654e-08	9.0013e-07
PA14sr_032	11879.1	2.71182	0.500256	5.42086	5.93133e-08	1.00833e-06
P16	3268.79	3.17071	0.601213	5.27386	1.33586e-07	2.06452e-06
PA14sr_003	130.101	-5.46268	1.06044	-5.15133	2.58639e-07	3.66405e-06
lrs1	18217.9	-2.49546	0.509651	-4.89642	9.76008e-07	1.27632e-05
PA14sr_004	3021.3	-2.77033	0.569731	-4.86252	1.15901e-06	1.40736e-05
P34	995.245	3.21632	0.708623	4.53883	5.6568e-06	6.41104e-05
PA14sr_102	589.321	-3.19559	0.712416	-4.48557	7.27207e-06	7.72658e-05
PA14sr_126	3349.4	2.52039	0.587167	4.29246	1.76703e-05	0.000176703
PA14sr_020	139.794	-3.76996	0.881753	-4.27553	1.90687e-05	0.000180094
PA14sr_092	604.51	-3.2921	0.791289	-4.16043	3.17653e-05	0.000284216
PA14sr_043	2179.31	2.20833	0.546049	4.0442	5.25015e-05	0.000446262
P11	292.661	3.29202	0.889865	3.69946	0.000216055	0.00166952
PA14sr_105	2110.89	-2.51487	0.679691	-3.70001	0.000215587	0.00166952
PA14sr_034	4197.81	2.13107	0.579749	3.67584	0.000237065	0.00175222
P3	1109.07	2.36147	0.651756	3.62324	0.00029094	0.00206082
PrrB/RsmZ	2.04291e+07	2.31536	0.646135	3.58339	0.000339159	0.00230628
lrs2	1357.75	-2.01499	0.5706	-3.53136	0.000413428	0.00270318
PA14sr_071	29430.9	1.68758	0.491165	3.43587	0.00059065	0.00371891
PA14sr_017	5667.21	1.68378	0.501443	3.35787	0.000785444	0.00476877
PA14sr_116	6493.36	1.96732	0.593176	3.31658	0.000911275	0.00534196
PA14sr_009	4502.07	-2.64491	0.813194	-3.2525	0.00114394	0.00648234
PA14sr_001	324.957	-2.76837	0.885244	-3.12724	0.00176453	0.00967645
PA14sr_064	1092.86	2.05636	0.680747	3.02074	0.00252154	0.0133957
PA14sr_101	308.612	-2.60693	0.866888	-3.00723	0.00263643	0.0135816
PA14sr_117	13172.3	1.64908	0.569756	2.89437	0.00379924	0.0189962
P26	13590	1.85541	0.66285	2.79914	0.00512385	0.024196
Pseudomon-1	126854	2.02611	0.722996	2.80238	0.00507268	0.024196
PA14sr_111	488.323	-2.34917	0.8427	-2.78768	0.00530874	0.0243915
PA14sr_153	1144.93	1.51315	0.553585	2.73336	0.00626917	0.0280463
PA14sr_078	4620.39	-1.37847	0.510095	-2.70238	0.00688448	0.0300093
PA14sr_076	115.959	-2.94616	1.0981	-2.68296	0.00729733	0.0310136
PA14sr_031	1727.23	-1.78952	0.677408	-2.64171	0.00824882	0.0342024

### Sheet: padj<0.05, upregulated 25plate
GeneID	Base mean	log2(FC)	StdErr	Wald-Stats	P-value	P-adj
P24	48730.7	8.15113	0.700327	11.639	2.60944e-31	4.43605e-29
PA14sr_065	202434	3.63998	0.635183	5.7306	1.00076e-08	2.43043e-07
PA14sr_089	2653.4	3.56739	0.594664	5.999	1.98539e-09	5.62527e-08
PA14sr_054	5425.37	3.53097	0.522403	6.75909	1.38859e-11	7.86868e-10
P11	292.661	3.29202	0.889865	3.69946	0.000216055	0.00166952
P34	995.245	3.21632	0.708623	4.53883	5.6568e-06	6.41104e-05
P16	3268.79	3.17071	0.601213	5.27386	1.33586e-07	2.06452e-06
PA14sr_080	1971.51	2.99399	0.548365	5.45985	4.7654e-08	9.0013e-07
PA14sr_032	11879.1	2.71182	0.500256	5.42086	5.93133e-08	1.00833e-06
PA14sr_126	3349.4	2.52039	0.587167	4.29246	1.76703e-05	0.000176703
P3	1109.07	2.36147	0.651756	3.62324	0.00029094	0.00206082
PrrB/RsmZ	2.04291e+07	2.31536	0.646135	3.58339	0.000339159	0.00230628
PA14sr_043	2179.31	2.20833	0.546049	4.0442	5.25015e-05	0.000446262
PA14sr_034	4197.81	2.13107	0.579749	3.67584	0.000237065	0.00175222
PA14sr_064	1092.86	2.05636	0.680747	3.02074	0.00252154	0.0133957
Pseudomon-1	126854	2.02611	0.722996	2.80238	0.00507268	0.024196
PA14sr_116	6493.36	1.96732	0.593176	3.31658	0.000911275	0.00534196
P26	13590	1.85541	0.66285	2.79914	0.00512385	0.024196
PA14sr_071	29430.9	1.68758	0.491165	3.43587	0.00059065	0.00371891
PA14sr_017	5667.21	1.68378	0.501443	3.35787	0.000785444	0.00476877
PA14sr_117	13172.3	1.64908	0.569756	2.89437	0.00379924	0.0189962
PA14sr_153	1144.93	1.51315	0.553585	2.73336	0.00626917	0.0280463
sRNA upregulated in in 25C plate-grown PA14 compared to BOTH 15C plate-grown and liquid-grown PA14
